# Forward Programming Identifies Inducers of Blood-Brain Barrier Properties in Human Pluripotent Stem Cell-Derived Endothelial Cells

**DOI:** 10.64898/2026.02.02.699492

**Authors:** Soniya Tamhankar, Yunfeng Ding, Fatemeh Yaghoobi Hashjin, Sarah M. Boutom, Richard Daneman, Sean P. Palecek, Eric V. Shusta

## Abstract

Brain microvascular endothelial cells (BMECs) forming the blood-brain barrier (BBB) maintain brain homeostasis through specialized properties such as tight junctions, efflux transporters, and low levels of transcytosis. However, mechanisms governing induction of BBB properties during development remain poorly understood. We mined single-cell RNA sequencing datasets to identify transcription factors (TFs) critical for BBB development. Forty-four TFs were overexpressed in human pluripotent stem cell-derived endothelial cells cultured in the presence of the Wnt pathway agonist CHIR99021 to identify TFs capable of directing acquisition of BBB properties via forward programming. Individual TFs, including *KLF2*, *KLF4*, *FOXF1*, *FOXF2*, *ZIC2*, *ZIC3*, *NR4A1*, *NR4A2*, *FOXC1*, and *FOXQ1*, induced distinct BBB-like gene expression patterns. Combinations of these TFs induced many canonical BBB genes, yielding ECs with reduced endocytosis, increased efflux activity, and improved barrier function. The resultant forward programmed CNS-like ECs (fpCECs) offer promising tools for modeling human BBB development and neurovascular disease and for drug screening.
