## Supplementary material for "Forward Programming Identifies Inducers of Blood-Brain Barrier Properties in Human Pluripotent Stem Cell-Derived Endothelial Cells": File S3

### Sheet: Count of TFs in Top Predictions
Predictions of 5-TF Combos				Predictions of 4-TF Combos
TF	Count	Percentage		TF	Count	Percentage
FOXQ1	11	1		FOXQ1	17	1
ZIC family	10	0.909091		ZIC family	11	0.647059
FOXF Family	9	0.818182		KLF family	10	0.588235
KLF family	8	0.727273		FOXF Family	10	0.588235
NR4A2	8	0.727273		NR4A2	10	0.588235
FOXC1	8	0.727273		FOXC1	8	0.470588
TSC22D1	2	0.181818		TSC22D1	3	0.176471

### Sheet: 5 Combo
Cap vs Tip	Pearson	Human		Murine			Summary	Cap vs Tip	Human brain vs non-brain	Murine brain vs non-brain		Reason for not choosing
FOXF2_KLF4_NR4A2_TSC22D1_FOXQ1	0.298713	ZIC3_NR4A2_FOXC1_TSC22D1_FOXQ1	0.154457	FOXF1_FOXF2_ZIC3_NR4A2_FOXC1	0.133412		FOXF2_ZIC3_NR4A2_FOXC1_FOXQ1	x	x	x	Not chosen	FOXC1 and FOXQ1 are likely redundant
FOXF2_KLF4_ZIC3_TSC22D1_FOXQ1	0.297171	KLF4_ZIC3_NR4A2_FOXC1_FOXQ1	0.154222	FOXF1_ZIC3_NR4A2_FOXC1_FOXQ1	0.132141		FOXF2_KLF4_ZIC3_NR4A2_FOXQ1	x	x		Combo 8
FOXF2_KLF4_ZIC3_NR4A2_FOXQ1	0.29683	FOXF1_ZIC3_NR4A2_FOXC1_FOXQ1	0.152844	FOXF2_ZIC3_NR4A2_FOXC1_FOXQ1	0.131987		FOXF2_KLF4_ZIC3_FOXC1_FOXQ1	x	x		Not chosen	FOXC1 and FOXQ1 are likely redundant
FOXF2_KLF4_ZIC3_FOXC1_FOXQ1	0.295202	FOXF2_ZIC3_NR4A2_FOXC1_FOXQ1	0.152441	FOXF2_ZIC3_NR4A1_NR4A2_FOXC1	0.131401		FOXF2_KLF4_NR4A2_FOXC1_FOXQ1	x	x		Not chosen	FOXC1 and FOXQ1 are likely redundant
FOXF2_KLF4_NR4A2_FOXC1_FOXQ1	0.293918	KLF4_ZIC3_NR4A2_TSC22D1_FOXQ1	0.151571	FOXF1_ZIC3_NR4A1_NR4A2_FOXC1	0.131137		FOXF2_ZIC3_FOXC1_TSC22D1_FOXQ1	x	x		Not chosen	FOXC1 and FOXQ1 are likely redundant
FOXF2_ZIC3_FOXC1_TSC22D1_FOXQ1	0.292917	FOXF1_KLF4_ZIC3_NR4A2_FOXQ1	0.151324	FOXF2_ZIC3_NR4A2_FOXC1_TSC22D1	0.131005		FOXF1_KLF4_ZIC3_NR4A2_FOXQ1	x	x		Combo 7
FOXF2_ZIC3_NR4A2_TSC22D1_FOXQ1	0.2918	FOXF2_KLF4_ZIC3_FOXC1_FOXQ1	0.150995	FOXF1_ZIC3_NR4A2_FOXC1_TSC22D1	0.130982		KLF4_ZIC3_NR4A2_TSC22D1_FOXQ1	x	x		Not chosen	TSC22D1 is not among top candidates
FOXF2_ZIC3_NR4A2_FOXC1_FOXQ1	0.291667	KLF4_ZIC3_NR4A2_FOXC1_TSC22D1	0.150942	FOXF2_ZIC3_NR4A2_FOXC1_LEF1	0.130595		KLF4_ZIC3_NR4A2_FOXC1_FOXQ1	x	x		Not chosen	FOXC1 and FOXQ1 are likely redundant
FOXF1_KLF4_ZIC3_NR4A2_FOXQ1	0.291609	FOXF2_KLF4_ZIC3_NR4A2_FOXQ1	0.150822	FOXF1_FOXF2_ZIC3_NR4A2_FOXQ1	0.13035		FOXF1_KLF4_ZIC3_FOXC1_FOXQ1	x	x		Not chosen	FOXC1 and FOXQ1 are likely redundant
KLF4_ZIC3_NR4A2_TSC22D1_FOXQ1	0.291571	FOXF1_KLF4_ZIC3_FOXC1_FOXQ1	0.150485	FOXF1_ZIC3_NR4A2_FOXC1_LEF1	0.129482		FOXF2_KLF4_ZIC3_NR4A2_FOXC1	x	x		Not chosen	Similar to Combo 8
FOXF1_KLF4_NR4A2_TSC22D1_FOXQ1	0.291563	KLF4_ZIC3_FOXC1_TSC22D1_FOXQ1	0.150347	FOXF1_ZIC3_NR4A2_FOXC1_JUN	0.129257		FOXF1_ZIC3_NR4A2_FOXC1_FOXQ1		x	x	Not chosen	FOXC1 and FOXQ1 are likely redundant
FOXF1_KLF4_ZIC3_TSC22D1_FOXQ1	0.290875	FOXF2_ZIC3_FOXC1_TSC22D1_FOXQ1	0.149985	FOXF2_ZIC2_ZIC3_NR4A2_FOXC1	0.128966
FOXF2_KLF4_FOXC1_TSC22D1_FOXQ1	0.289856	FOXF1_ZIC3_FOXC1_TSC22D1_FOXQ1	0.149903	FOXF2_ZIC3_NR4A2_HES1_FOXC1	0.128483
KLF4_ZIC3_NR4A2_FOXC1_FOXQ1	0.289723	FOXF2_KLF4_ZIC3_NR4A2_FOXC1	0.14967	FOXF1_ZIC3_NR4A2_HES1_FOXC1	0.127979
FOXF2_KLF4_ZIC3_NR4A1_FOXQ1	0.288761	FOXF2_KLF4_NR4A2_FOXC1_FOXQ1	0.149541	FOXF1_ZIC2_ZIC3_NR4A2_FOXC1	0.127898
FOXF1_KLF4_ZIC3_FOXC1_FOXQ1	0.288425	FOXF1_KLF4_ZIC3_NR4A2_FOXC1	0.149419	FOXF2_ZIC3_NR4A2_FOXC1_JUN	0.127878
FOXF2_KLF4_ZIC3_NR4A2_FOXC1	0.288312	FOXF1_ZIC3_NR4A2_TSC22D1_FOXQ1	0.149213	FOXF1_FOXF2_ZIC3_NR4A1_FOXC1	0.127809
FOXF2_KLF4_ZIC3_NR4A2_TSC22D1	0.28831	FOXF1_KLF4_NR4A2_FOXC1_FOXQ1	0.148895	FOXF1_FOXF2_ZIC2_ZIC3_NR4A2	0.127676
FOXF2_NR4A2_FOXC1_TSC22D1_FOXQ1	0.288121	KLF4_NR4A2_FOXC1_TSC22D1_FOXQ1	0.148839	FOXF1_FOXF2_ZIC3_FOXC1_FOXQ1	0.127452
FOXF2_KLF4_ZIC3_FOXC1_TSC22D1	0.28792	ZIC3_NR4A2_FOXC1_TBX3_FOXQ1	0.148754	FOXF1_ZIC3_NR4A1_NR4A2_FOXQ1	0.127193

### Sheet: 4 Combo
Cap vs Tip	Pearson	Human		Murine			Summary	Cap Tip	Human	Murine		Reason for not choosing
FOXF2_KLF4_NR4A2_FOXQ1	0.2934	ZIC3_NR4A2_FOXC1_FOXQ1	0.152967	FOXF1_ZIC3_NR4A2_FOXQ1	0.129613		FOXF2_ZIC3_FOXC1_FOXQ1	x	x	x	Not chosen	FOXC1 and FOXQ1 are likely redundant
FOXF2_KLF4_ZIC3_FOXQ1	0.291086	KLF4_ZIC3_NR4A2_FOXQ1	0.150015	FOXF1_NR4A2_FOXC1_FOXQ1	0.12708		FOXF2_KLF4_NR4A2_FOXQ1	x	x		Combo 3
KLF4_NR4A2_TSC22D1_FOXQ1	0.287488	KLF4_ZIC3_FOXC1_FOXQ1	0.149952	FOXF1_ZIC3_FOXC1_FOXQ1	0.125468		FOXF2_KLF4_ZIC3_FOXQ1	x	x		Combo 2
FOXF1_KLF4_NR4A2_FOXQ1	0.287146	ZIC3_FOXC1_TSC22D1_FOXQ1	0.149938	FOXF2_ZIC3_FOXC1_FOXQ1	0.125128		KLF4_NR4A2_TSC22D1_FOXQ1	x	x		Not chosen	TSC22D1 is not among top candidates
FOXF2_ZIC3_FOXC1_FOXQ1	0.286199	KLF4_NR4A2_FOXC1_FOXQ1	0.148909	FOXF1_ZIC3_NR4A2_FOXC1	0.133816		FOXF1_KLF4_NR4A2_FOXQ1	x	x		Not chosen	Similar to Combo 3
FOXF1_KLF4_ZIC3_FOXQ1	0.285415	FOXF2_ZIC3_FOXC1_FOXQ1	0.147871	FOXF2_ZIC3_NR4A2_FOXC1	0.133142		FOXF1_KLF4_ZIC3_FOXQ1	x	x		Not chosen	Similar to Combo 2
KLF4_ZIC3_NR4A2_FOXQ1	0.285366	FOXF1_KLF4_ZIC3_FOXQ1	0.146148	FOXF2_ZIC3_NR4A2_FOXQ1	0.127962		KLF4_ZIC3_NR4A2_FOXQ1	x	x		Combo 10
KLF4_ZIC3_TSC22D1_FOXQ1	0.284205	FOXF1_KLF4_NR4A2_FOXQ1	0.145932	FOXF2_ZIC3_NR4A1_FOXC1	0.127309		KLF4_ZIC3_TSC22D1_FOXQ1	x	x		Not chosen	TSC22D1 is not among top candidates
KLF4_ZIC3_FOXC1_FOXQ1	0.283911	KLF4_NR4A2_TSC22D1_FOXQ1	0.145877	FOXF1_ZIC3_NR4A1_FOXC1	0.127211		KLF4_ZIC3_FOXC1_FOXQ1	x	x		Not chosen	FOXC1 and FOXQ1 are likely redundant
KLF4_NR4A2_FOXC1_FOXQ1	0.283185	KLF4_ZIC3_TSC22D1_FOXQ1	0.145732	FOXF2_NR4A2_FOXC1_FOXQ1	0.126631		KLF4_NR4A2_FOXC1_FOXQ1	x	x		Not chosen	FOXC1 and FOXQ1 are likely redundant
ZIC3_FOXC1_TSC22D1_FOXQ1	0.281408	FOXF2_KLF4_ZIC3_FOXQ1	0.14544	FOXF1_FOXF2_ZIC3_NR4A2	0.126294		ZIC3_FOXC1_TSC22D1_FOXQ1	x	x		Not chosen	TSC22D1 is not among top candidates
ZIC3_NR4A2_FOXC1_FOXQ1	0.28112	FOXF2_KLF4_NR4A2_FOXQ1	0.144945	FOXF1_ZIC3_NR4A2_TSC22D1	0.126169		ZIC3_NR4A2_FOXC1_FOXQ1	x	x		Not chosen	FOXC1 and FOXQ1 are likely redundant
FOXF2_KLF4_TSC22D1_FOXQ1	0.290312	KLF4_ZIC3_NR4A2_FOXC1	0.149348	FOXF1_ZIC3_NR4A2_HES1	0.125653		FOXF1_ZIC3_NR4A2_FOXQ1		x	x	Not chosen	Similar to Combo 6
FOXF2_KLF4_FOXC1_FOXQ1	0.286988	ZIC3_NR4A2_FOXC1_TSC22D1	0.148652	FOXF1_ZIC3_NR4A1_NR4A2	0.125433		FOXF1_NR4A2_FOXC1_FOXQ1		x	x	Not chosen	FOXC1 and FOXQ1 are likely redundant
FOXF2_ZIC3_TSC22D1_FOXQ1	0.283942	FOXF1_ZIC3_FOXC1_FOXQ1	0.148488	FOXF2_ZIC2_ZIC3_NR4A2	0.12528		FOXF1_ZIC3_FOXC1_FOXQ1		x	x	Not chosen	FOXC1 and FOXQ1 are likely redundant
FOXF1_KLF4_TSC22D1_FOXQ1	0.282176	ZIC3_NR4A2_TSC22D1_FOXQ1	0.147691	FOXF1_FOXF2_ZIC3_FOXC1	0.125279		FOXF2_ZIC3_NR4A2_FOXQ1	x		x	Combo 6
FOXF2_KLF4_NR4A2_TSC22D1	0.281769	NR4A2_FOXC1_TSC22D1_FOXQ1	0.146982	FOXF1_ZIC2_ZIC3_NR4A2	0.125209		FOXF2_NR4A2_FOXC1_FOXQ1	x		x	Not chosen	FOXC1 and FOXQ1 are likely redundant
FOXF2_KLF4_ZIC3_FOXC1	0.28119	FOXF1_ZIC3_NR4A2_FOXQ1	0.145957	FOXF2_ZIC3_NR4A2_HES1	0.124837
FOXF2_ZIC3_NR4A2_FOXQ1	0.28111	KLF4_ZIC3_FOXC1_TSC22D1	0.145049	FOXF1_ZIC3_NR4A2_LEF1	0.12474
FOXF2_NR4A2_FOXC1_FOXQ1	0.281102	FOXF1_NR4A2_FOXC1_FOXQ1	0.145037	FOXF2_ZIC3_NR4A2_LEF1	0.12455
							TF	Count	Percentage
							FOXQ1	17	1
							ZIC family	11	0.647059
							KLF family	10	0.588235
							FOXF Family	10	0.588235
							NR4A2	10	0.588235
							FOXC1	8	0.470588
							TSC22D1	3	0.176471
