## Supplementary material for "Forward Programming Identifies Inducers of Blood-Brain Barrier Properties in Human Pluripotent Stem Cell-Derived Endothelial Cells": File S4

### Sheet: Sheet1
Brain EC-enriched	Brain-EC depleted
ABCB1	FABP4
ABCG2	TSPAN7
ABLIM1	EHD3
ACVRL1	LGALS1
AFAP1L2	GIMAP4
ALAS1	MARCKSL1
ALPL	SPINT2
APOD	APLNR
APOLD1	PLVAP
ARL4A	PLEKHO1
BSG	TP53I11
C1orf54	IGFBP4
CA2	PCDH17
CA4	CD38
CCDC141	ESM1
CD320	TCF15
CLDN5	DHRS3
DEGS2	S100A6
DUSP1	SLC29A1
EDN1	SH3BP5
EDN3	TSPAN15
ELOVL7	BGN
EOGT	MARCKS
FLT1	PBX1
FN1	NR2F2
FOXF2	S100A10
FOXQ1	MGLL
FRY	STAB1
GLUL	CDC42EP2
GPCPD1	NRP2
HBA1	LGMN
HBA2	GNGT2
HSPA1A	MYADM
IFNAR1	IL6ST
IGF1R	HSPG2
ITIH5	NPR1
ITM2A	EFNB1
JUN	TMEM176A
JUND	TXNIP
KLF2	RAMP3
LEF1	DEGS1
LSR	JAK1
MAOA	LAMP2
MAP1LC3A	FAM43A
MFSD2A	EHD1
MPZL1	RSAD2
MT1E	NRP1
NEBL	MYCT1
NKD1	CALD1
NOSTRIN	PLXND1
NR4A1	RGS5
OCLN	CD9
PAQR5	BST2
PKIG	TMEM88
PLAT	IGFBP3
PLLP	SGK1
PLTP	KDR
PRNP	TCN2
PROM1	COL4A1
PTN	VAMP5
RASD1	JUP
SGMS1	CD47
SLC16A1	GNG11
SLC16A2	EHD4
SLC16A4	GIMAP6
SLC2A1
SLC31A1
SLC38A3
SLC38A5
SLC39A10
SLC3A2
SLC40A1
SLC7A1
SLC7A5
SLCO1A2
SLCO2B1
SORBS2
SPOCK2
ST3GAL6
STMN1
TDRP
TFRC
TOB1
TPD52L1
TSC22D1
TSPAN5
VWA1
ZIC3
