## Supplementary material for "Forward Programming Identifies Inducers of Blood-Brain Barrier Properties in Human Pluripotent Stem Cell-Derived Endothelial Cells": File S5

### Sheet: Figure 6B
Geneid	in vivo	Combo_4	padj_4	Category_Combo_4				Correct Direction	Incorrect Direction
FOXQ1	12.5582	13.6006	0	Correct Direction			Upregulated in vivo at BBB	64	17
MFSD2A	11.687	4.36091	1.33e-111	Correct Direction			Downregulated in vivo at BBB	41	17
SLC38A5	11.4195	11.1259	2.85e-106	Correct Direction
FOXF2	11.2647	13.7949	4.88e-277	Correct Direction
APOD	11.1085	0.840364	9.26e-05	Correct Direction
SLC38A3	10.984	4.38165	4.14e-09	Correct Direction
TPD52L1	10.7427	2.94812	4.17e-114	Correct Direction
PAQR5	10.0915	6.87686	7.6e-236	Correct Direction
EDN3	10.0087	8.5063	4.24e-16	Correct Direction
ELOVL7	9.83068	0.983503	0.000434761	Correct Direction
ZIC3	9.45434	4.08213	4.04e-237	Correct Direction
ITM2A	8.70547	2.38315	1.14e-295	Correct Direction
TFRC	8.66509	2.46317	5.75e-216	Correct Direction
SLCO1A2	8.63623	1.86118	0.000590448	Correct Direction
SLC2A1	7.87139	2.46942	1.37e-263	Correct Direction
SPOCK2	7.69345	3.30988	4.01e-82	Correct Direction
PTN	7.6088	6.95919	0	Correct Direction
DEGS2	7.4789	4.72339	0.00824815	Correct Direction
OCLN	7.39303	0.862537	0.0339111	Correct Direction
SLC16A4	6.88213	0.596007	0.00562347	Correct Direction
LSR	6.48527	4.27026	0	Correct Direction
CCDC141	6.38629	4.20232	4.58e-11	Correct Direction
SLC7A5	6.2883	4.74971	0	Correct Direction
LEF1	6.25489	1.71626	5.08e-42	Correct Direction
ITIH5	5.99747	-1.63158	6.77e-05	Incorrect Direction
SLC16A1	5.71308	-0.154694	0.225616	Not Significant
PROM1	5.68972	3.54455	2.24e-48	Correct Direction
PLLP	5.43898	1.14345	3.73e-12	Correct Direction
BSG	4.98923	1.10004	2.79e-56	Correct Direction
SLC7A1	4.94682	1.44119	3.91e-44	Correct Direction
NEBL	4.78029	1.12656	3.36e-10	Correct Direction
PLTP	4.58059	1.67907	4.12e-78	Correct Direction
GPCPD1	4.50781	0.544489	2.64e-10	Correct Direction
CA2	4.19827	0.494121	0.00115855	Correct Direction
MAOA	4.13432	0.918981	2.64e-07	Correct Direction
NKD1	3.85339	2.30828	2.21e-59	Correct Direction
VWA1	3.84068	6.68646	0	Correct Direction
CLDN5	3.75237	0.370752	0.0184106	Correct Direction
ABCB1	3.74823	6.6534	4.3e-128	Correct Direction
SORBS2	3.66666	-0.533658	2.25e-07	Incorrect Direction
ALAS1	3.66032	-0.0444214	0.662401	Not Significant
AFAP1L2	3.63813	2.94962	5.57e-128	Correct Direction
TSPAN5	3.54019	0.0788448	0.350198	Not Significant
SLC39A10	3.52684	0.317186	3.21e-05	Correct Direction
SGMS1	3.49296	-0.447085	7.46e-08	Incorrect Direction
CD320	3.34312	1.74805	4.95e-46	Correct Direction
IGF1R	3.28683	-1.37239	6.04e-56	Incorrect Direction
GLUL	3.28249	0.7772	4.4e-30	Correct Direction
SLC31A1	3.16279	0.798712	1.38e-15	Correct Direction
SLCO2B1	3.10878	8.11412	0	Correct Direction
TSC22D1	3.05186	-0.760377	3.71e-22	Incorrect Direction
TDRP	3.01792	1.23474	2.32e-27	Correct Direction
FN1	2.9459	-3.27507	0	Incorrect Direction
SLC40A1	2.86586	0.0515934	0.771966	Not Significant
ABCG2	2.82458	0.339666	0.00731558	Correct Direction
HSPA1A	2.77902	-1.41515		Not Significant
MPZL1	2.68053	-0.557921	4.21e-10	Incorrect Direction
CA4	2.66995	6.98267	2.96e-20	Correct Direction
ARL4A	2.57435	0.869511	7.41e-29	Correct Direction
STMN1	2.50916	0.404385	1.82e-05	Correct Direction
RASD1	2.50326	5.18039	3.55e-94	Correct Direction
PRNP	2.34127	-1.09061	3.01e-75	Incorrect Direction
ALPL	2.24775	6.91863	1.61e-157	Correct Direction
ST3GAL6	2.24339	-0.918264	8.4e-17	Incorrect Direction
EOGT	2.23526	-1.30692	7.42e-172	Incorrect Direction
SLC16A2	2.22125	3.75498	1.11e-218	Correct Direction
ABLIM1	2.20997	0.392977	0.000256795	Correct Direction
NR4A1	2.20151	2.059	1.47e-15	Correct Direction
PKIG	2.1492	-0.777969	7.14e-15	Incorrect Direction
FRY	2.03014	2.01174	2.38e-14	Correct Direction
IFNAR1	2.02766	-0.623729	3.45e-36	Incorrect Direction
TOB1	2.0214	1.40465	9.05e-20	Correct Direction
ACVRL1	1.85077	-0.568932	1.68e-18	Incorrect Direction
APOLD1	1.74849	1.07288	2.09e-18	Correct Direction
NOSTRIN	1.71117	1.58731	7.53e-37	Correct Direction
PLAT	1.68105	-1.20743	0.000380665	Incorrect Direction
HBA2	1.63578	12.4256	2.99e-30	Correct Direction
SLC3A2	1.63552	0.919515	3.07e-29	Correct Direction
HBA1	1.57924	9.52762	4.16e-16	Correct Direction
EDN1	1.56471	-4.13733	2.07e-236	Incorrect Direction
FLT1	1.5607	-2.77562	1.06e-285	Incorrect Direction
MAP1LC3A	1.49734	1.68659	9.53e-35	Correct Direction
C1orf54	1.38877	1.39153	7.03e-15	Correct Direction
DUSP1	1.2926	-0.77213	5.23e-09	Incorrect Direction
JUND	1.20916	0.521993	2.47e-19	Correct Direction
JUN	1.03768	-0.121344	0.0970486	Not Significant
KLF2	1.02936	9.36652	0	Correct Direction
GIMAP6	-1.10818	0.197304	0.0049947	Incorrect Direction
EHD4	-1.16185	-1.66305	3.76e-105	Correct Direction
GNG11	-1.18734	-1.84059	5.47e-84	Correct Direction
CD47	-1.21025	-0.374971	1.62e-06	Correct Direction
JUP	-1.34313	0.793027	1.13e-30	Incorrect Direction
VAMP5	-1.36782	-0.957554	5.06e-21	Correct Direction
COL4A1	-1.40913	-1.25646	7.33e-43	Correct Direction
TCN2	-1.46851	2.97353	0	Incorrect Direction
KDR	-1.50984	-1.35344	1.07e-200	Correct Direction
SGK1	-1.58366	0.239297	0.130094	Not Significant
IGFBP3	-1.64291	-1.43514	1.21e-66	Correct Direction
TMEM88	-1.65559	-0.132156	0.404685	Not Significant
BST2	-1.6579	-0.760052	1.77e-06	Correct Direction
CD9	-1.75306	-1.25879	1.76e-15	Correct Direction
RGS5	-1.80812	-2.88616	7.15e-178	Correct Direction
PLXND1	-1.83078	-0.319736	7.88e-10	Correct Direction
CALD1	-1.84035	-0.969112	1.44e-50	Correct Direction
MYCT1	-1.86368	-2.16716	3.38e-74	Correct Direction
NRP1	-1.87331	-2.82257	0	Correct Direction
RSAD2	-1.90583	-1.31767	0.19586	Not Significant
EHD1	-1.93196	-0.29758	0.000569869	Correct Direction
FAM43A	-1.95458	-0.861624	2.25e-21	Correct Direction
LAMP2	-2.06524	-0.95815	6.04e-62	Correct Direction
JAK1	-2.07994	-0.441751	5.66e-16	Correct Direction
DEGS1	-2.09079	-0.647728	2.34e-17	Correct Direction
RAMP3	-2.11055	6.07475	7.65e-08	Incorrect Direction
TXNIP	-2.12825	0.465987	1.7e-06	Incorrect Direction
TMEM176A	-2.16476	2.74315	0.00140031	Incorrect Direction
EFNB1	-2.23287	1.24552	3.85e-14	Incorrect Direction
NPR1	-2.37311	0.42082	0.000913536	Incorrect Direction
HSPG2	-2.38051	-3.20734	1.16e-260	Correct Direction
IL6ST	-2.45768	-0.5757	2.04e-11	Correct Direction
MYADM	-2.55233	-0.509285	9.27e-20	Correct Direction
GNGT2	-2.58865	0.774131	0.000188382	Incorrect Direction
NRP2	-2.73946	-1.67647	1.88e-108	Correct Direction
LGMN	-2.753	-0.681409	2.2e-58	Correct Direction
CDC42EP2	-2.81865	0.610852	5.31e-20	Incorrect Direction
STAB1	-2.92419	-1.00869	5.05e-31	Correct Direction
MGLL	-2.96039	2.22787	1.28e-49	Incorrect Direction
NR2F2	-2.96524	-1.82664	1.55e-82	Correct Direction
S100A10	-2.97659	1.01331	9.71e-20	Incorrect Direction
PBX1	-3.04765	-0.447153	0.000573227	Correct Direction
MARCKS	-3.06749	-1.03874	7.23e-30	Correct Direction
BGN	-3.14807	-0.464708	1.12e-06	Correct Direction
TSPAN15	-3.20878	-1.76427	1.5e-66	Correct Direction
SH3BP5	-3.2539	-1.10641	2.01e-26	Correct Direction
SLC29A1	-3.35511	1.11671	1.75e-39	Incorrect Direction
S100A6	-3.39196	0.214357	0.0778749	Not Significant
DHRS3	-3.41998	1.14832	5.61e-28	Incorrect Direction
PCDH17	-3.54618	-4.25756	5.3e-227	Correct Direction
TCF15	-3.55643	-0.264001	0.247061	Not Significant
ESM1	-3.59053	-5.97831	6.86e-175	Correct Direction
CD38	-3.59979	-2.93841	0.000217363	Correct Direction
IGFBP4	-3.66322	-1.37616	3.18e-61	Correct Direction
TP53I11	-3.71167	-1.30238	1.01e-63	Correct Direction
PLEKHO1	-3.73585	-0.91836	2.78e-22	Correct Direction
PLVAP	-3.77861	-1.81042	8.53e-93	Correct Direction
APLNR	-4.30001	2.88945	1.73e-88	Incorrect Direction
SPINT2	-4.3242	0.81933	5.57e-05	Incorrect Direction
MARCKSL1	-4.68418	-0.0984125	0.154723	Not Significant
GIMAP4	-4.80182	-0.494306	2.32e-09	Correct Direction
LGALS1	-5.36096	-1.21294	1.01e-44	Correct Direction
EHD3	-5.52164	0.157811	0.151692	Not Significant
TSPAN7	-6.59543	0.550099	8.23e-06	Incorrect Direction
FABP4	-8.87894	-2.01962	0.0270031	Correct Direction

### Sheet: Figure S10A
Geneid	in vivo	Combo_5	padj_5	Category_Combo_5				Correct Direction	Incorrect Direction
FOXQ1	12.5582	13.3473	0	Correct Direction			Upregulated in vivo at BBB	60	17
MFSD2A	11.687	5.46627	5.34e-176	Correct Direction			Downregulated in vivo at BBB	42	18
SLC38A5	11.4195	11.5013	1.79e-113	Correct Direction
FOXF2	11.2647	13.0581	3.04e-248	Correct Direction
APOD	11.1085	0.192813	0.462581	Not Significant
SLC38A3	10.984	5.08892	5.65e-12	Correct Direction
TPD52L1	10.7427	2.65436	1.75e-92	Correct Direction
PAQR5	10.0915	6.31239	2.73e-198	Correct Direction
EDN3	10.0087	6.65373	3.28e-10	Correct Direction
ELOVL7	9.83068	0.448866	0.146409	Not Significant
ZIC3	9.45434	4.41095	8.1e-277	Correct Direction
ITM2A	8.70547	2.40831	6.75e-302	Correct Direction
TFRC	8.66509	2.38894	4.44e-203	Correct Direction
SLCO1A2	8.63623	1.90741	0.000413267	Correct Direction
SLC2A1	7.87139	2.17202	5.37e-204	Correct Direction
SPOCK2	7.69345	3.29407	3.13e-81	Correct Direction
PTN	7.6088	6.71701	0	Correct Direction
DEGS2	7.4789	7.34428	1.37e-05	Correct Direction
OCLN	7.39303	-0.322682	0.502762	Not Significant
SLC16A4	6.88213	0.442293	0.0475317	Correct Direction
LSR	6.48527	4.24306	0	Correct Direction
CCDC141	6.38629	3.04463	3.61e-06	Correct Direction
SLC7A5	6.2883	4.63013	0	Correct Direction
LEF1	6.25489	2.1033	1.26e-62	Correct Direction
ITIH5	5.99747	0.334012	0.45966	Not Significant
SLC16A1	5.71308	0.0435827	0.783668	Not Significant
PROM1	5.68972	2.91691	6.93e-33	Correct Direction
PLLP	5.43898	0.757558	6.74e-06	Correct Direction
BSG	4.98923	1.19108	8.78e-66	Correct Direction
SLC7A1	4.94682	1.71084	7.63e-62	Correct Direction
NEBL	4.78029	1.03939	8.32e-09	Correct Direction
PLTP	4.58059	1.7647	3.58e-86	Correct Direction
GPCPD1	4.50781	0.762056	3.24e-19	Correct Direction
CA2	4.19827	0.720432	1.06e-06	Correct Direction
MAOA	4.13432	0.767437	2.17e-05	Correct Direction
NKD1	3.85339	1.43319	2.83e-23	Correct Direction
VWA1	3.84068	7.14888	0	Correct Direction
CLDN5	3.75237	0.696516	2.71e-06	Correct Direction
ABCB1	3.74823	5.72405	8.06e-95	Correct Direction
SORBS2	3.66666	-1.09449	1.5e-27	Incorrect Direction
ALAS1	3.66032	-0.118354	0.159549	Not Significant
AFAP1L2	3.63813	3.12834	6.68e-144	Correct Direction
TSPAN5	3.54019	-0.155754	0.0383634	Incorrect Direction
SLC39A10	3.52684	0.205971	0.00933857	Correct Direction
SGMS1	3.49296	-0.358106	2.07e-05	Incorrect Direction
CD320	3.34312	2.03059	9.39e-62	Correct Direction
IGF1R	3.28683	-1.34826	5.28e-54	Incorrect Direction
GLUL	3.28249	0.596171	4.44e-18	Correct Direction
SLC31A1	3.16279	0.712056	1.38e-12	Correct Direction
SLCO2B1	3.10878	8.73816	0	Correct Direction
TSC22D1	3.05186	-0.674215	1.2e-17	Incorrect Direction
TDRP	3.01792	1.14812	9.37e-24	Correct Direction
FN1	2.9459	-2.87578	4.41e-302	Incorrect Direction
SLC40A1	2.86586	-0.57573	3.22e-06	Incorrect Direction
ABCG2	2.82458	0.623737	2.15e-07	Correct Direction
HSPA1A	2.77902	-2.1211		Not Significant
MPZL1	2.68053	0.03028	0.821307	Not Significant
CA4	2.66995	7.46065	6.12e-23	Correct Direction
ARL4A	2.57435	0.721609	3.83e-20	Correct Direction
STMN1	2.50916	0.346807	0.000279333	Correct Direction
RASD1	2.50326	6.66903	7.94e-156	Correct Direction
PRNP	2.34127	-1.12884	1.78e-80	Incorrect Direction
ALPL	2.24775	7.64577	2.54e-192	Correct Direction
ST3GAL6	2.24339	-1.24374	1.26e-29	Incorrect Direction
EOGT	2.23526	-1.24028	4.32e-155	Incorrect Direction
SLC16A2	2.22125	3.93806	1.41e-240	Correct Direction
ABLIM1	2.20997	-0.463555	1.33e-05	Incorrect Direction
NR4A1	2.20151	1.90598	1.89e-13	Correct Direction
PKIG	2.1492	-0.619235	8.42e-10	Incorrect Direction
FRY	2.03014	2.13023	6.02e-16	Correct Direction
IFNAR1	2.02766	-0.578175	3.06e-31	Incorrect Direction
TOB1	2.0214	1.22833	2.43e-15	Correct Direction
ACVRL1	1.85077	-0.690295	1.14e-26	Incorrect Direction
APOLD1	1.74849	1.96738	9.24e-60	Correct Direction
NOSTRIN	1.71117	2.11716	2.23e-65	Correct Direction
PLAT	1.68105	-0.0554108	0.919234	Not Significant
HBA2	1.63578	12.3082	1.15e-29	Correct Direction
SLC3A2	1.63552	0.832792	3.91e-24	Correct Direction
HBA1	1.57924	9.9583	1.76e-17	Correct Direction
EDN1	1.56471	-3.761	9e-196	Incorrect Direction
FLT1	1.5607	-2.48951	2.2e-230	Incorrect Direction
MAP1LC3A	1.49734	1.83314	7.56e-41	Correct Direction
C1orf54	1.38877	1.73986	1.25e-22	Correct Direction
DUSP1	1.2926	-0.408949	0.00304505	Incorrect Direction
JUND	1.20916	0.393949	1.92e-11	Correct Direction
JUN	1.03768	-0.0380831	0.667898	Not Significant
KLF2	1.02936	9.04433	0	Correct Direction
GIMAP6	-1.10818	0.184404	0.00903539	Incorrect Direction
EHD4	-1.16185	-1.34691	2.43e-69	Correct Direction
GNG11	-1.18734	-1.63509	1.87e-66	Correct Direction
CD47	-1.21025	-0.547721	1.13e-12	Correct Direction
JUP	-1.34313	0.424585	1.56e-09	Incorrect Direction
VAMP5	-1.36782	-0.76124	1.14e-13	Correct Direction
COL4A1	-1.40913	-0.83029	2.75e-19	Correct Direction
TCN2	-1.46851	3.04589	0	Incorrect Direction
KDR	-1.50984	-1.32111	3.14e-191	Correct Direction
SGK1	-1.58366	0.951212	5.79e-12	Incorrect Direction
IGFBP3	-1.64291	-1.39565	4.65e-63	Correct Direction
TMEM88	-1.65559	0.447241	0.000718686	Incorrect Direction
BST2	-1.6579	-0.936416	2.72e-09	Correct Direction
CD9	-1.75306	-0.724592	8.02e-06	Correct Direction
RGS5	-1.80812	-2.83575	8.97e-172	Correct Direction
PLXND1	-1.83078	-0.309552	2.84e-09	Correct Direction
CALD1	-1.84035	-0.630104	5.58e-22	Correct Direction
MYCT1	-1.86368	-2.00704	8.05e-64	Correct Direction
NRP1	-1.87331	-2.41608	0	Correct Direction
RSAD2	-1.90583	-1.26132	0.214629	Not Significant
EHD1	-1.93196	-0.592805	9.59e-13	Correct Direction
FAM43A	-1.95458	-0.847601	1.08e-20	Correct Direction
LAMP2	-2.06524	-0.992356	3.2e-66	Correct Direction
JAK1	-2.07994	-0.395466	5.3e-13	Correct Direction
DEGS1	-2.09079	-0.759847	1.98e-23	Correct Direction
RAMP3	-2.11055	1.96493	0.127559	Not Significant
TXNIP	-2.12825	0.411305	2.78e-05	Incorrect Direction
TMEM176A	-2.16476	2.38238	0.00623776	Incorrect Direction
EFNB1	-2.23287	0.450972	0.0105169	Incorrect Direction
NPR1	-2.37311	0.775033	2.03e-10	Incorrect Direction
HSPG2	-2.38051	-2.64638	6.11e-178	Correct Direction
IL6ST	-2.45768	-0.714464	5.69e-17	Correct Direction
MYADM	-2.55233	-0.632197	8.8e-30	Correct Direction
GNGT2	-2.58865	0.94837	3.41e-06	Incorrect Direction
NRP2	-2.73946	-1.76587	4.99e-120	Correct Direction
LGMN	-2.753	-0.499801	5.81e-32	Correct Direction
CDC42EP2	-2.81865	0.571653	1.32e-17	Incorrect Direction
STAB1	-2.92419	-0.852322	1.9e-22	Correct Direction
MGLL	-2.96039	1.19497	8.06e-15	Incorrect Direction
NR2F2	-2.96524	-1.52354	3.83e-58	Correct Direction
S100A10	-2.97659	0.701195	5.41e-10	Incorrect Direction
PBX1	-3.04765	-0.716149	1.44e-08	Correct Direction
MARCKS	-3.06749	-0.693817	6.63e-14	Correct Direction
BGN	-3.14807	-0.115821	0.302717	Not Significant
TSPAN15	-3.20878	-2.03781	2.8e-88	Correct Direction
SH3BP5	-3.2539	-0.63372	2.06e-09	Correct Direction
SLC29A1	-3.35511	0.597102	5.3e-12	Incorrect Direction
S100A6	-3.39196	-0.36104	0.00152735	Correct Direction
DHRS3	-3.41998	1.70376	1.54e-60	Incorrect Direction
PCDH17	-3.54618	-4.66146	1.21e-260	Correct Direction
TCF15	-3.55643	-0.701393	0.000438412	Correct Direction
ESM1	-3.59053	-5.68302	3.18e-158	Correct Direction
CD38	-3.59979	-2.37303	0.00307583	Correct Direction
IGFBP4	-3.66322	-1.05565	2.02e-36	Correct Direction
TP53I11	-3.71167	-1.11227	9.28e-47	Correct Direction
PLEKHO1	-3.73585	-0.504496	1.8e-07	Correct Direction
PLVAP	-3.77861	-2.35022	1.02e-155	Correct Direction
APLNR	-4.30001	3.05987	4.24e-99	Incorrect Direction
SPINT2	-4.3242	1.19157	1.9e-09	Incorrect Direction
MARCKSL1	-4.68418	-0.0286771	0.736814	Not Significant
GIMAP4	-4.80182	-0.694639	2e-17	Correct Direction
LGALS1	-5.36096	-1.5424	1.33e-71	Correct Direction
EHD3	-5.52164	-0.0169622	0.915554	Not Significant
TSPAN7	-6.59543	0.279123	0.0340543	Incorrect Direction
FABP4	-8.87894	-1.94997	0.0328484	Correct Direction

### Sheet: Figure S10B
Geneid	in vivo	Combo_9	padj_9	Category_Combo_9				Correct Direction	Incorrect Direction
FOXQ1	12.5582	13.3587	0	Correct Direction			Upregulated in vivo at BBB	64	19
MFSD2A	11.687	5.66267	6.82e-189	Correct Direction			Downregulated in vivo at BBB	41	15
SLC38A5	11.4195	11.2542	1.29e-108	Correct Direction
FOXF2	11.2647	5.90211	5.76e-51	Correct Direction
APOD	11.1085	0.735586	0.000752379	Correct Direction
SLC38A3	10.984	4.56998	8.62e-10	Correct Direction
TPD52L1	10.7427	2.73168	6.79e-98	Correct Direction
PAQR5	10.0915	5.91624	7.92e-174	Correct Direction
EDN3	10.0087	6.34358	2.51e-09	Correct Direction
ELOVL7	9.83068	0.772503	0.00737566	Correct Direction
ZIC3	9.45434	4.1829	8.56e-249	Correct Direction
ITM2A	8.70547	2.18207	9.94e-248	Correct Direction
TFRC	8.66509	2.42593	2.39e-209	Correct Direction
SLCO1A2	8.63623	1.64402	0.00293128	Correct Direction
SLC2A1	7.87139	1.97143	4.51e-168	Correct Direction
SPOCK2	7.69345	3.37303	2.33e-85	Correct Direction
PTN	7.6088	6.25882	0	Correct Direction
DEGS2	7.4789	6.7445	7.91e-05	Correct Direction
OCLN	7.39303	0.397828	0.400354	Not Significant
SLC16A4	6.88213	0.71976	0.000672189	Correct Direction
LSR	6.48527	3.86693	1.71e-271	Correct Direction
CCDC141	6.38629	2.13305	0.0020564	Correct Direction
SLC7A5	6.2883	4.53541	0	Correct Direction
LEF1	6.25489	1.89609	5.53e-51	Correct Direction
ITIH5	5.99747	1.11021	0.00301779	Correct Direction
SLC16A1	5.71308	-0.0721275	0.631946	Not Significant
PROM1	5.68972	3.20064	1.9e-39	Correct Direction
PLLP	5.43898	0.685581	5.6e-05	Correct Direction
BSG	4.98923	0.793995	9.97e-30	Correct Direction
SLC7A1	4.94682	1.75399	6.43e-65	Correct Direction
NEBL	4.78029	0.953116	1.59e-07	Correct Direction
PLTP	4.58059	1.24786	1.95e-43	Correct Direction
GPCPD1	4.50781	0.770498	1.33e-19	Correct Direction
CA2	4.19827	0.733932	7.02e-07	Correct Direction
MAOA	4.13432	0.797787	1.03e-05	Correct Direction
NKD1	3.85339	1.50683	1.28e-25	Correct Direction
VWA1	3.84068	6.56301	0	Correct Direction
CLDN5	3.75237	0.40729	0.00918986	Correct Direction
ABCB1	3.74823	5.14542	1.44e-76	Correct Direction
SORBS2	3.66666	-1.28264	2.27e-37	Incorrect Direction
ALAS1	3.66032	-0.184911	0.0204389	Incorrect Direction
AFAP1L2	3.63813	2.93353	1.69e-126	Correct Direction
TSPAN5	3.54019	-0.150344	0.0491019	Incorrect Direction
SLC39A10	3.52684	0.286093	0.000210074	Correct Direction
SGMS1	3.49296	-0.346233	4.26e-05	Incorrect Direction
CD320	3.34312	2.18876	1.52e-71	Correct Direction
IGF1R	3.28683	-1.0161	2.29e-31	Incorrect Direction
GLUL	3.28249	0.611301	6.25e-19	Correct Direction
SLC31A1	3.16279	0.6312	4.48e-10	Correct Direction
SLCO2B1	3.10878	8.74119	0	Correct Direction
TSC22D1	3.05186	-0.475391	2.6e-09	Incorrect Direction
TDRP	3.01792	0.721132	5.8e-10	Correct Direction
FN1	2.9459	-2.30587	1.74e-194	Incorrect Direction
SLC40A1	2.86586	-0.516495	3.53e-05	Incorrect Direction
ABCG2	2.82458	0.665127	3.08e-08	Correct Direction
HSPA1A	2.77902	-2.16888		Not Significant
MPZL1	2.68053	0.379654	3.29e-05	Correct Direction
CA4	2.66995	7.14638	4.3e-21	Correct Direction
ARL4A	2.57435	0.366115	6.64e-06	Correct Direction
STMN1	2.50916	0.42071	8.44e-06	Correct Direction
RASD1	2.50326	6.38712	7.23e-143	Correct Direction
PRNP	2.34127	-1.07807	1.79e-73	Incorrect Direction
ALPL	2.24775	8.32518	7.91e-228	Correct Direction
ST3GAL6	2.24339	-1.24348	1.31e-29	Incorrect Direction
EOGT	2.23526	-1.0389	8.54e-110	Incorrect Direction
SLC16A2	2.22125	3.86565	1.14e-231	Correct Direction
ABLIM1	2.20997	-0.451251	2.49e-05	Incorrect Direction
NR4A1	2.20151	1.24648	2.8e-06	Correct Direction
PKIG	2.1492	-0.67567	1.98e-11	Incorrect Direction
FRY	2.03014	2.21316	4.25e-17	Correct Direction
IFNAR1	2.02766	-0.511909	9.11e-25	Incorrect Direction
TOB1	2.0214	1.10514	1.4e-12	Correct Direction
ACVRL1	1.85077	-0.970955	1.23e-51	Incorrect Direction
APOLD1	1.74849	1.7115	2.43e-45	Correct Direction
NOSTRIN	1.71117	2.03335	2.85e-60	Correct Direction
PLAT	1.68105	0.355003	0.388398	Not Significant
HBA2	1.63578	10.7021	1.26e-22	Correct Direction
SLC3A2	1.63552	0.55189	3.71e-11	Correct Direction
HBA1	1.57924	8.99507	2.13e-14	Correct Direction
EDN1	1.56471	-3.87554	1.14e-207	Incorrect Direction
FLT1	1.5607	-2.07619	9.29e-161	Incorrect Direction
MAP1LC3A	1.49734	1.46286	2.66e-26	Correct Direction
C1orf54	1.38877	1.45554	4.05e-16	Correct Direction
DUSP1	1.2926	-0.503041	0.000221841	Incorrect Direction
JUND	1.20916	0.167371	0.00762435	Correct Direction
JUN	1.03768	-0.180271	0.00967129	Incorrect Direction
KLF2	1.02936	8.90828	0	Correct Direction
GIMAP6	-1.10818	0.511124	1.02e-14	Incorrect Direction
EHD4	-1.16185	-1.16348	5.89e-52	Correct Direction
GNG11	-1.18734	-1.57837	6.42e-62	Correct Direction
CD47	-1.21025	-0.607053	2.79e-15	Correct Direction
JUP	-1.34313	0.0910528	0.284633	Not Significant
VAMP5	-1.36782	-0.855892	5.9e-17	Correct Direction
COL4A1	-1.40913	-0.950745	6.38e-25	Correct Direction
TCN2	-1.46851	2.77832	2.23e-276	Incorrect Direction
KDR	-1.50984	-1.18584	3.61e-154	Correct Direction
SGK1	-1.58366	0.983504	1.1e-12	Incorrect Direction
IGFBP3	-1.64291	-1.31509	4.76e-56	Correct Direction
TMEM88	-1.65559	-0.038653	0.849881	Not Significant
BST2	-1.6579	-0.785192	8.29e-07	Correct Direction
CD9	-1.75306	-0.757053	3.17e-06	Correct Direction
RGS5	-1.80812	-2.41904	1.53e-125	Correct Direction
PLXND1	-1.83078	-0.0512224	0.441153	Not Significant
CALD1	-1.84035	-0.676662	3.85e-25	Correct Direction
MYCT1	-1.86368	-1.48498	1.87e-35	Correct Direction
NRP1	-1.87331	-1.93257	1.64e-201	Correct Direction
RSAD2	-1.90583	-0.335807	0.800038	Not Significant
EHD1	-1.93196	-0.550122	4.32e-11	Correct Direction
FAM43A	-1.95458	-0.954036	6.99e-26	Correct Direction
LAMP2	-2.06524	-1.04006	1.42e-72	Correct Direction
JAK1	-2.07994	-0.478759	1.64e-18	Correct Direction
DEGS1	-2.09079	-0.802483	5.71e-26	Correct Direction
RAMP3	-2.11055	2.82061	0.0214887	Incorrect Direction
TXNIP	-2.12825	0.400757	4.93e-05	Incorrect Direction
TMEM176A	-2.16476	1.76364	0.0549126	Not Significant
EFNB1	-2.23287	0.495474	0.00482381	Incorrect Direction
NPR1	-2.37311	0.986362	3.34e-16	Incorrect Direction
HSPG2	-2.38051	-2.38639	8.09e-145	Correct Direction
IL6ST	-2.45768	-0.619291	5.44e-13	Correct Direction
MYADM	-2.55233	-0.772689	7.07e-44	Correct Direction
GNGT2	-2.58865	0.535808	0.0133232	Incorrect Direction
NRP2	-2.73946	-1.09915	2.34e-47	Correct Direction
LGMN	-2.753	-0.669187	2.68e-56	Correct Direction
CDC42EP2	-2.81865	0.356997	1.87e-07	Incorrect Direction
STAB1	-2.92419	-0.804237	4.5e-20	Correct Direction
MGLL	-2.96039	0.765619	1.29e-06	Incorrect Direction
NR2F2	-2.96524	-0.99026	2.07e-25	Correct Direction
S100A10	-2.97659	0.555968	1.25e-06	Incorrect Direction
PBX1	-3.04765	-0.504068	9.46e-05	Correct Direction
MARCKS	-3.06749	-0.688649	1.12e-13	Correct Direction
BGN	-3.14807	-0.0628889	0.630029	Not Significant
TSPAN15	-3.20878	-1.85145	4.53e-73	Correct Direction
SH3BP5	-3.2539	-0.269253	0.0179107	Correct Direction
SLC29A1	-3.35511	0.0822295	0.463948	Not Significant
S100A6	-3.39196	-0.607731	3.51e-08	Correct Direction
DHRS3	-3.41998	1.15602	2.87e-28	Incorrect Direction
PCDH17	-3.54618	-4.32061	6.38e-233	Correct Direction
TCF15	-3.55643	-0.662178	0.00100708	Correct Direction
ESM1	-3.59053	-5.73573	4.64e-161	Correct Direction
CD38	-3.59979	-2.11105	0.00955408	Correct Direction
IGFBP4	-3.66322	-0.875453	2.49e-25	Correct Direction
TP53I11	-3.71167	-1.1249	9.34e-48	Correct Direction
PLEKHO1	-3.73585	-0.710617	9.74e-14	Correct Direction
PLVAP	-3.77861	-2.15725	2.98e-131	Correct Direction
APLNR	-4.30001	3.34455	3.25e-118	Incorrect Direction
SPINT2	-4.3242	1.28381	8.98e-11	Incorrect Direction
MARCKSL1	-4.68418	0.0459581	0.571318	Not Significant
GIMAP4	-4.80182	-0.572251	3.89e-12	Correct Direction
LGALS1	-5.36096	-1.84512	5.88e-102	Correct Direction
EHD3	-5.52164	0.048734	0.730326	Not Significant
TSPAN7	-6.59543	0.350666	0.00658678	Incorrect Direction
FABP4	-8.87894	-1.92665	0.0370746	Correct Direction
